# The Glucocorticoid Receptor is Required for Efficient Aldosterone-Induced Transcription by the Mineralocorticoid Receptor

**DOI:** 10.1101/2023.01.26.525745

**Authors:** Thomas A. Johnson, Gregory Fettweis, Kaustubh Wagh, Brian Almeida-Prieto, Manan Krishnamurthy, Arpita Upadhyaya, Gordon L. Hager, Diego Alvarez de la Rosa

## Abstract

The glucocorticoid and mineralocorticoid receptors (GR and MR, respectively) have distinct, yet overlapping physiological and pathophysiological functions. There are indications that both receptors interact functionally and physically, but the precise role of this interdependence is poorly understood. Here, we analyzed the impact of GR co-expression on MR genome-wide chromatin binding and transcriptional responses to aldosterone and glucocorticoids, both physiological ligands of this receptor. Our data show that GR co-expression alters MR genome-wide binding to consensus DNA sequences in a locus-and ligand-specific way. MR binding to consensus DNA sequences is affected by GR. Transcriptional responses of MR in the absence of GR are weak and show poor correlation with chromatin binding. In contrast, co-expression of GR potentiates MR-mediated transcription, particularly in response to aldosterone. Finally, single-molecule tracking of MR suggests that the presence of GR contributes to productive binding of MR/aldosterone complexes to chromatin. Together, our data indicate that co-expression of GR potentiates aldosterone-mediated MR transcriptional activity, even in the absence of glucocorticoids.
