## Supplemental Table S2 for "The Glucocorticoid Receptor is Required for Efficient Aldosterone-Induced Transcription by the Mineralocorticoid Receptor"

### Sheet: Sheet1
	CLUSTER 6 (580 Sites)					CLUSTER 7 (1265 Sites)					CLUSTER 8 (1138 Sites)
Known Homer Motif	# Target Sequences with Motif	% of Targets Sequences with Motif	# Background Sequences with Motif	% of Background Sequences with Motif		# Target Sequences with Motif	% of Targets Sequences with Motif	# Background Sequences with Motif	% of Background Sequences with Motif		# Target Sequences with Motif	% of Targets Sequences with Motif	# Background Sequences with Motif	% of Background Sequences with Motif
GRE(NR),IR3/RAW264.7-GRE-ChIP-Seq(Unpublished)/Homer	249	0.4293	357	0.008		174	0.1375	265.9	0.0057		511	0.449	335.9	0.0075
GRE(NR),IR3/A549-GR-ChIP-Seq(GSE32465)/Homer	212	0.3655	186.5	0.0042		133	0.1051	137.3	0.0029		415	0.3647	174.1	0.0039
PR(NR)/T47D-PR-ChIP-Seq(GSE31130)/Homer	358	0.6172	3818.3	0.0855		327	0.2585	3424.7	0.073		710	0.6239	3718	0.0828
AP-1(bZIP)/ThioMac-PU.1-ChIP-Seq(GSE21512)/Homer	21	0.0362	623.6	0.014		186	0.147	941.9	0.0201		111	0.0975	776.5	0.0173
Jun-AP1(bZIP)/K562-cJun-ChIP-Seq(GSE31477)/Homer	11	0.019	180	0.004		98	0.0775	295	0.0063		57	0.0501	237	0.0053
ZNF189(Zf)/HEK293-ZNF189.GFP-ChIP-Seq(GSE58341)/Homer	52	0.0897	1241	0.0278		46	0.0364	1062.1	0.0226		72	0.0633	1266.3	0.0282
THRb(NR)/Liver-NR1A2-ChIP-Seq(GSE52613)/Homer	147	0.2534	7005.4	0.1568		263	0.2079	7119.5	0.1517		265	0.2329	6739.6	0.1501
Ets1-distal(ETS)/CD4+-PolII-ChIP-Seq(Barski_et_al.)/Homer	17	0.0293	436.3	0.0098		ND	ND	ND	ND		25	0.022	405.5	0.009
RUNX1(Runt)/Jurkat-RUNX1-ChIP-Seq(GSE29180)/Homer	33	0.0569	1224.6	0.0274		114	0.0901	1417.3	0.0302		96	0.0844	1320.4	0.0294
